# Identifying the genes impacted by cell proliferation in proteomics and transcriptomics studies

**DOI:** 10.1101/2022.03.15.483931

**Authors:** Marie Locard-Paulet, Oana Palasca, Lars Juhl Jensen

**Affiliations:** Novo Nordisk Foundation Center for Protein Research, University of Copenhagen, Denmark

## Abstract

Today, hypothesis-free high-throughput profiling allows relative quantification of thousands of proteins or transcripts across samples and thereby identification of differentially expressed genes. It is used in many biological contexts to characterize differences between cell lines and tissues, identify drug mode of action or drivers of drug resistance, among others. Genes can also be differentially regulated because of confounding factors that were not accounted for in the experimental plan, such as change in cell proliferation. Here, we identified genes for which expression consistently correlates with cell proliferation rates in proteomics and transcriptomics high-throughput data sets to determine the overall impact of cell growth rate on these data. We combined the analysis of 449 cell lines and 1,040 cell lines in five proteomics and three transcriptomics data sets to generate a refined list of 223 confounding genes that correlate with cell proliferation rates. These include many actors in DNA replication and mitosis, and genes periodically expressed during the cell cycle. It constitutes a valuable resource when analyzing high-throughput datasets showing changes in proliferation across conditions. We show how to use this resource to analyze *in vitro* drug screens and tumor samples. By disregarding the proliferation confounders, one can instead focus on the experiment-specific regulation events otherwise buried in the statistical analysis.
