## Supplementary Tables for "Identifying the genes impacted by cell proliferation in proteomics and transcriptomics studies": S4_Proliferation_Markers_TS4_20220314.xlsx

### Sheet: Sheet1
Locard-Paulet et al., 2021 - Supplementary Table S4: genes/proteins used for calculating pseudo-proliferation index
Gene	Uniprot Accession
CDK1	P06493
FEN1	P39748
MCM2	P49736
MCM3	P25205
MCM4	P33991
MCM5	P33992
MCM6	Q14566
MCM7	P33993
MKI67	P46013
PCNA	P12004
POLA1	P09884
PRIM2	P49643
RAD21	O60216
RFC2	P15927
RFC3	P40938
RFC4	P35249
RFC5	P40937
RPA1	P27694
RPA2	P15927
RPA3	P35244
RRM1	P23921
RRM2	P31350
